# Targets and cross-reactivity of human T cell recognition of Common Cold Coronaviruses

**DOI:** 10.1101/2023.01.04.522794

**Authors:** Alison Tarke, Yun Zhang, Nils Methot, Tara M. Narowski, Elizabeth Phillips, Simon Mallal, April Frazier, Gilberto Filaci, Daniela Weiskopf, Jennifer M. Dan, Lakshmanane Premkumar, Richard H. Scheuermann, Alessandro Sette, Alba Grifoni

## Abstract

The Coronavirus (CoV) family includes a variety of viruses able to infect humans. Endemic CoVs that can cause common cold belong to the alphaCoV and betaCoV genera, with the betaCoV genus also containing subgenera with zoonotic and pandemic concern, including sarbecoCoV (SARS-CoV and SARS-CoV-2) and merbecoCoV (MERS-CoV). It is therefore warranted to explore pan-CoV vaccine concepts, to provide adaptive immune protection against new potential CoV outbreaks, particularly in the context of betaCoV sub lineages. To explore the feasibility of eliciting CD4^+^ T cell responses widely cross-recognizing different CoVs, we utilized samples collected pre-pandemic to systematically analyze T cell reactivity against representative alpha (NL63) and beta (OC43) common cold CoVs (CCC). Similar to previous findings on SARS-CoV-2, the S, N, M, and nsp3 antigens were immunodominant for both viruses while nsp2 and nsp12 were immunodominant for NL63 and OC43, respectively. We next performed a comprehensive T cell epitope screen, identifying 78 OC43 and 87 NL63-specific epitopes. For a selected subset of 18 epitopes, we experimentally assessed the T cell capability to cross-recognize sequences from representative viruses belonging to alphaCoV, sarbecoCoV, and beta-non-sarbecoCoV groups. We found general conservation within the alpha and beta groups, with cross-reactivity experimentally detected in 89% of the instances associated with sequence conservation of >67%. However, despite sequence conservation, limited cross-reactivity was observed in the case of sarbecoCoV (50% of instances), indicating that previous CoV exposure to viruses phylogenetically closer to this subgenera is a contributing factor in determining cross-reactivity. Overall, these results provided critical insights in the development of future pan-CoV vaccines.
