## Supplementary material for "Targets and cross-reactivity of human T cell recognition of Common Cold Coronaviruses": Table S2

### Sheet: Table S2
CCC virus	Protein	Start	End	Sequence	# of times tested	# of times positive	alpha NC_002645	alpha NC_028752	alpha NC_009657	alpha NC_018871	alpha MH687935	alpha NC_009988	alpha NC_028824	alpha NC_010437	alpha NC_010438	alpha KJ473798	alpha NC_048216	alpha NC_022103	alpha NC_046964	alpha NC_028814	alpha MK720945	beta NC_019843	beta NC_038294	beta NC_003045	beta NC_006213	beta NC_006577	beta NC_039207	beta MK211374	beta MT121216	beta NC_009019	beta NC_009020	beta MT337386	beta KC869678	beta MG596802	beta HM211100	beta HM211101	sarbeco NC_045512	sarbeco MW636737	sarbeco NC_004718	sarbeco MT706389	sarbeco MW868471	sarbeco MT745698	sarbeco MW731141	sarbeco MW848086	sarbeco MW725757	sarbeco MT952134
NL63	nsp2	126	140	PVLPKNMWEFRDYFN	1	1	0.4	0.4	0.467	0.467	0.533	0.333	0.333	0.667	0.533	0.6	0.533	0.533	0.467	0.667	0.6	0.133	0.133	0.2	0.2	0.133	0.2	0.2	0.133	0.133	0.133	0.2	0.133	0.133	0.267	0.2	0.133	0.133	0.2	0.133	0.133	0.133	0.133	0.133	0.133	0.133
NL63	nsp3	956	970	SAMNVIGQHIKLPQF	2	1	0.333	0.333	0.4	0.333	0.333	0.2	0.2	0.467	0.4	0.4	0.4	0.333	0.467	0.467	0.467	0.2	0.2	0.2	0.2	0.2	0.2	0.133	0.2	0.133	0.267	0.133	0.2	0.2	0.2	0.133	0.2	0.2	0.133	0.2	0.2	0.2	0.2	0.2	0.2	0.2
NL63	nsp3	981	995	VSKPVMISQWPISND	2	1	0.6	0.6	0.467	0.4	0.333	0.467	0.467	0.467	0.533	0.467	0.6	0.4	0.6	0.467	0.533	0.267	0.267	0.2	0.133	0.133	0.2	0.2	0.2	0.2	0.2	0.133	0.2	0.2	0.133	0.133	0.2	0.2	0.2	0.2	0.2	0.2	0.2	0.2	0.2	0.2
NL63	nsp3	986	1000	MISQWPISNDSNGCV	2	1	0.4	0.4	0.533	0.333	0.4	0.4	0.4	0.467	0.333	0.4	0.467	0.333	0.467	0.467	0.4	0.2	0.2	0.133	0.133	0.133	0.2	0.2	0.2	0.133	0.2	0.133	0.2	0.267	0.133	0.133	0.2	0.2	0.133	0.2	0.2	0.2	0.2	0.2	0.2	0.2
NL63	nsp3	1016	1030	DSVREEVDIIEQPFE	1	1	0.267	0.333	0.267	0.2	0.2	0.267	0.333	0.267	0.133	0.2	0.267	0.2	0.267	0.2	0.2	0.267	0.267	0.267	0.267	0.267	0.4	0.333	0.2	0.267	0.267	0.2	0.2	0.267	0.267	0.133	0.267	0.267	0.267	0.267	0.267	0.267	0.267	0.267	0.267	0.267
NL63	nsp3	1051	1065	GVRVLDQSDNNCWIS	3	1	0.533	0.533	0.667	0.733	0.667	0.667	0.667	0.6	0.667	0.667	0.6	0.667	0.533	0.6	0.733	0.133	0.2	0.333	0.4	0.267	0.133	0.133	0.2	0.133	0.133	0.2	0.2	0.2	0.133	0.2	0.267	0.267	0.2	0.267	0.267	0.267	0.267	0.267	0.267	0.267
NL63	nsp3	1061	1075	NCWISTTLVQLQLTK	3	1	0.467	0.533	0.733	0.733	0.667	0.4	0.467	0.667	0.667	0.6	0.6	0.6	0.467	0.6	0.6	0.2	0.2	0.333	0.333	0.333	0.267	0.133	0.267	0.2	0.133	0.2	0.2	0.2	0.2	0.267	0.2	0.2	0.2	0.2	0.2	0.2	0.2	0.2	0.2	0.2
NL63	nsp3	1066	1080	TTLVQLQLTKLLDDS	3	2	0.4	0.533	0.667	0.533	0.533	0.333	0.333	0.733	0.533	0.467	0.6	0.467	0.4	0.467	0.4	0.267	0.267	0.2	0.2	0.267	0.267	0.2	0.267	0.2	0.133	0.2	0.2	0.267	0.2	0.2	0.267	0.267	0.2	0.267	0.267	0.267	0.267	0.267	0.267	0.267
NL63	nsp3	1076	1090	LLDDSIEMQLFKVGK	3	1	0.467	0.533	0.6	0.267	0.6	0.467	0.4	0.6	0.467	0.4	0.533	0.467	0.267	0.267	0.333	0.2	0.2	0.267	0.267	0.267	0.2	0.2	0.2	0.2	0.2	0.267	0.133	0.2	0.2	0.2	0.267	0.267	0.133	0.267	0.267	0.267	0.267	0.267	0.267	0.267
NL63	nsp3	1091	1105	VDSIVQKCYELSHLI	3	1	0.267	0.333	0.4	0.667	0.4	0.267	0.333	0.4	0.4	0.4	0.4	0.4	0.533	0.333	0.533	0.267	0.267	0.267	0.333	0.2	0.2	0.2	0.133	0.133	0.2	0.2	0.2	0.133	0.133	0.2	0.267	0.267	0.133	0.267	0.267	0.267	0.267	0.267	0.267	0.267
NL63	nsp3	1251	1265	EIEAGEVKPFAVYKN	1	1	0.2	0.267	0.467	0.467	0.4	0.4	0.333	0.333	0.267	0.267	0.267	0.333	0.333	0.4	0.333	0.133	0.133	0.133	0.133	0.133	0.2	0.2	0.2	0.133	0.133	0.2	0.133	0.133	0.2	0.133	0.4	0.4	0.2	0.4	0.4	0.4	0.4	0.4	0.4	0.4
NL63	nsp3	1286	1300	VNAANENLLHGGGVA	1	1	0.867	0.867	0.8	0.933	0.867	0.867	0.867	0.867	0.867	0.867	0.8	0.867	0.8	0.8	0.867	0.733	0.733	0.667	0.667	0.733	0.667	0.8	0.8	0.733	0.733	0.867	0.733	0.733	0.867	0.867	0.8	0.8	0.8	0.8	0.8	0.8	0.8	0.8	0.8	0.8
NL63	nsp3	1326	1340	KVGAGVMLECEKFNV	1	1	0.533	0.6	0.4	0.733	0.4	0.333	0.467	0.467	0.6	0.6	0.533	0.467	0.6	0.667	0.6	0.267	0.267	0.2	0.2	0.2	0.267	0.2	0.2	0.267	0.2	0.267	0.2	0.267	0.2	0.2	0.267	0.267	0.2	0.267	0.267	0.267	0.267	0.267	0.267	0.267
NL63	nsp3	1331	1345	VMLECEKFNVFNVVG	1	1	0.6	0.6	0.4	0.733	0.4	0.467	0.533	0.533	0.4	0.4	0.467	0.533	0.667	0.733	0.6	0.267	0.267	0.333	0.333	0.2	0.2	0.2	0.267	0.2	0.2	0.267	0.267	0.2	0.2	0.2	0.2	0.2	0.2	0.2	0.2	0.2	0.2	0.2	0.2	0.2
NL63	nsp3	1421	1435	DLTPVIDDVDVVKPF	1	1	0.267	0.267	0.333	0.2	0.267	0.4	0.333	0.267	0.333	0.333	0.4	0.133	0.267	0.333	0.133	0.2	0.2	0.2	0.2	0.2	0.267	0.333	0.267	0.267	0.2	0.4	0.2	0.267	0.267	0.267	0.133	0.133	0.2	0.133	0.133	0.133	0.133	0.133	0.133	0.133
NL63	nsp3	1436	1450	RVEGNFSFFDCGVNA	1	1	0.4	0.333	0.333	0.6	0.333	0.267	0.267	0.2	0.2	0.2	0.533	0.467	0.467	0.333	0.4	0.133	0.133	0.133	0.133	0.2	0.2	0.133	0.133	0.2	0.133	0.2	0.2	0.2	0.2	0.133	0.2	0.2	0.133	0.2	0.2	0.2	0.2	0.2	0.2	0.2
NL63	nsp3	1451	1465	LDGDIYLLFTNSILM	1	1	0.4	0.4	0.4	0.2	0.267	0.333	0.333	0.333	0.267	0.267	0.267	0.2	0.267	0.267	0.267	0.267	0.267	0.2	0.2	0.267	0.133	0.2	0.2	0.2	0.133	0.2	0.2	0.2	0.2	0.133	0.267	0.267	0.133	0.267	0.267	0.267	0.267	0.267	0.267	0.267
NL63	nsp3	1546	1560	PAIDVLKKLLSSLTL	1	1	0.533	0.667	0.133	0.333	0.2	0.267	0.267	0.267	0.467	0.4	0.533	0.2	0.533	0.333	0.333	0.2	0.2	0.133	0.133	0.4	0.267	0.2	0.2	0.2	0.2	0.267	0.2	0.2	0.133	0.2	0.2	0.2	0.2	0.2	0.2	0.2	0.2	0.2	0.2	0.2
NL63	nsp3	1551	1565	LKKLLSSLTLTVKFV	1	1	0.6	0.667	0.2	0.267	0.133	0.267	0.267	0.333	0.267	0.267	0.667	0.2	0.333	0.2	0.2	0.2	0.2	0.2	0.2	0.333	0.267	0.267	0.267	0.4	0.333	0.133	0.267	0.2	0.2	0.2	0.2	0.2	0.2	0.2	0.2	0.2	0.2	0.2	0.2	0.2
NL63	nsp3	1561	1575	TVKFVVESNVMDVND	1	1	0.267	0.267	0.133	0.133	0.2	0.333	0.267	0.2	0.267	0.2	0.2	0.2	0.2	0.2	0.333	0.133	0.133	0.2	0.2	0.267	0.267	0.2	0.133	0.2	0.267	0.067	0.133	0.2	0.333	0.267	0.2	0.2	0.333	0.2	0.2	0.2	0.2	0.2	0.2	0.2
NL63	nsp3	1756	1770	TCDICKSTVVEVKSA	1	1	0.267	0.333	0.4	0.2	0.2	0.533	0.4	0.2	0.333	0.4	0.4	0.267	0.267	0.2	0.2	0.2	0.2	0.133	0.133	0.267	0.2	0.2	0.267	0.133	0.2	0.2	0.2	0.133	0.133	0.133	0.267	0.267	0.2	0.267	0.267	0.267	0.267	0.267	0.267	0.267
NL63	nsp3	1771	1785	IVCASVLKDGCDVGF	1	1	0.667	0.667	0.6	0.533	0.533	0.4	0.467	0.533	0.467	0.467	0.733	0.4	0.6	0.333	0.4	0.2	0.2	0.2	0.2	0.2	0.133	0.267	0.267	0.267	0.133	0.2	0.2	0.133	0.267	0.2	0.133	0.133	0.2	0.133	0.133	0.133	0.133	0.133	0.133	0.133
NL63	nsp3	2161	2175	FYVNANGGTCFCNKH	1	1	0.8	0.8	0.8	0.733	0.8	0.733	0.733	0.667	0.667	0.667	0.667	0.867	0.4	0.733	0.733	0.6	0.6	0.667	0.667	0.6	0.6	0.667	0.667	0.667	0.667	0.867	0.6	0.667	0.867	0.867	0.667	0.667	0.667	0.667	0.667	0.667	0.667	0.667	0.667	0.667
NL63	nsp3	2171	2185	FCNKHNFFCVNCDSF	1	1	0.733	0.733	0.8	0.8	0.8	0.733	0.733	0.667	0.8	0.8	0.8	0.8	0.867	0.867	0.933	0.533	0.533	0.533	0.533	0.6	0.533	0.6	0.667	0.533	0.533	0.6	0.533	0.533	0.6	0.6	0.667	0.667	0.6	0.667	0.667	0.667	0.667	0.667	0.667	0.667
NL63	nsp12	4096	4110	RFKNADLKDGYFVIK	1	1	0.467	0.533	0.4	0.667	0.4	0.6	0.6	0.533	0.6	0.6	0.933	0.533	0.467	0.6	0.667	0.333	0.333	0.4	0.4	0.267	0.333	0.4	0.333	0.267	0.267	0.267	0.333	0.267	0.333	0.333	0.4	0.4	0.4	0.4	0.4	0.4	0.4	0.4	0.4	0.4
NL63	nsp12	4136	4150	HDFFTWKDGRVIYGN	1	1	0.8	0.8	0.8	0.867	0.867	0.933	0.933	0.867	0.8	0.8	0.733	0.867	0.8	0.933	0.933	0.333	0.333	0.333	0.333	0.333	0.267	0.267	0.267	0.267	0.333	0.333	0.267	0.333	0.333	0.267	0.267	0.267	0.267	0.267	0.267	0.267	0.267	0.267	0.267	0.267
NL63	nsp12	4196	4210	SKGWYDPVENEDIHR	2	2	0.733	0.8	0.733	0.733	0.733	0.8	0.8	0.867	0.867	0.867	0.867	0.8	0.867	0.867	0.867	0.4	0.4	0.6	0.6	0.6	0.533	0.667	0.667	0.4	0.4	0.667	0.4	0.467	0.667	0.733	0.667	0.667	0.667	0.667	0.667	0.667	0.667	0.667	0.667	0.667
NL63	nsp12	4216	4230	GKIVARAMLKCVALC	2	1	0.8	0.8	0.8	0.8	0.8	0.733	0.733	0.733	0.8	0.8	0.867	0.733	0.667	0.733	0.667	0.4	0.4	0.267	0.267	0.4	0.533	0.467	0.467	0.4	0.333	0.333	0.333	0.4	0.333	0.333	0.467	0.467	0.4	0.467	0.467	0.467	0.467	0.467	0.467	0.467
NL63	nsp12	4236	4250	KGVVGVLTLDNQDLN	2	1	1	0.933	0.8	0.8	0.867	1	1	0.867	1	0.933	0.933	0.867	0.933	0.8	0.867	0.867	0.867	0.8	0.867	0.8	0.867	0.867	0.867	0.867	0.867	0.8	0.867	0.867	0.8	0.8	0.867	0.867	0.867	0.867	0.867	0.867	0.867	0.867	0.867	0.867
NL63	nsp12	4476	4490	KHFFFAQNGDAAVKD	2	1	0.8	0.8	0.867	0.867	0.867	0.867	0.867	0.8	0.8	0.8	0.867	0.933	0.867	0.867	0.933	0.733	0.733	0.667	0.667	0.667	0.733	0.733	0.733	0.733	0.667	0.667	0.733	0.733	0.667	0.667	0.733	0.733	0.733	0.733	0.733	0.733	0.733	0.733	0.733	0.733
NL63	nsp12	4491	4505	FDFYRYNKPTILDIC	2	1	0.733	0.733	0.733	0.8	0.667	0.867	0.867	0.867	0.867	0.867	0.8	0.867	0.867	0.8	0.8	0.467	0.467	0.467	0.467	0.467	0.467	0.6	0.6	0.467	0.467	0.6	0.467	0.467	0.6	0.667	0.6	0.6	0.6	0.6	0.6	0.6	0.6	0.6	0.6	0.6
NL63	nsp12	4866	4880	YLPYPDPSRILSAGV	2	1	0.933	0.933	1	1	1	1	1	1	1	1	1	0.933	0.933	1	1	0.867	0.867	0.867	0.8	0.867	0.867	0.867	0.867	0.867	0.867	0.867	0.867	0.867	0.867	0.867	0.867	0.867	0.867	0.867	0.867	0.867	0.867	0.867	0.867	0.867
NL63	nsp12	4886	4900	VKTDAVVLLERYVSL	2	1	0.867	0.867	0.867	0.933	0.867	0.867	0.867	0.933	0.933	0.933	1	0.867	0.867	0.933	0.933	0.6	0.6	0.667	0.667	0.667	0.533	0.6	0.6	0.733	0.6	0.6	0.6	0.6	0.6	0.6	0.6	0.6	0.6	0.6	0.6	0.6	0.6	0.6	0.6	0.6
NL63	nsp12	4891	4905	VVLLERYVSLAIDAY	2	1	0.933	0.933	0.933	0.933	0.933	0.933	0.933	0.933	1	1	1	0.933	0.933	0.933	0.933	0.667	0.667	0.8	0.8	0.8	0.667	0.667	0.667	0.8	0.667	0.733	0.667	0.667	0.733	0.733	0.667	0.667	0.667	0.667	0.667	0.667	0.667	0.667	0.667	0.667
NL63	nsp12	4896	4910	RYVSLAIDAYPLSKH	2	1	1	1	1	1	1	1	1	1	1	1	1	1	1	0.933	1	0.867	0.867	0.8	0.8	0.8	0.867	0.867	0.867	0.933	0.867	0.933	0.867	0.867	0.933	0.933	0.867	0.867	0.867	0.867	0.867	0.867	0.867	0.867	0.867	0.867
NL63	M	6	20	VPLLEVYVHLRNWNF	9	1	0.4	0.467	0.733	0.6	0.733	0.733	0.733	0.733	0.6	0.667	0.6	0.6	0.667	0.667	0.667	0.2	0.2	0.333	0.333	0.267	0.333	0.267	0.267	0.333	0.333	0.467	0.2	0.2	0.467	0.333	0.267	0.267	0.267	0.267	0.267	0.267	0.267	0.267	0.267	0.267
NL63	M	11	25	VYVHLRNWNFSWNLI	9	2	0.6	0.667	0.8	0.8	0.8	0.8	0.8	0.733	0.8	0.8	0.667	0.667	0.8	0.733	0.8	0.4	0.4	0.4	0.4	0.4	0.333	0.267	0.267	0.467	0.333	0.4	0.267	0.333	0.267	0.267	0.267	0.267	0.267	0.267	0.267	0.267	0.267	0.267	0.267	0.267
NL63	M	16	30	RNWNFSWNLILTLFI	9	1	0.733	0.8	0.733	0.8	0.8	0.867	0.867	0.733	0.8	0.8	0.6	0.8	0.733	0.733	0.8	0.467	0.467	0.4	0.4	0.4	0.267	0.2	0.2	0.467	0.333	0.4	0.333	0.4	0.267	0.267	0.2	0.2	0.2	0.2	0.2	0.2	0.2	0.2	0.2	0.2
NL63	M	21	35	SWNLILTLFIVVLQY	9	1	0.667	0.733	0.733	0.8	0.733	0.8	0.8	0.6	0.733	0.8	0.6	0.8	0.667	0.733	0.8	0.533	0.533	0.4	0.333	0.333	0.333	0.2	0.2	0.533	0.4	0.267	0.4	0.533	0.333	0.4	0.2	0.2	0.2	0.2	0.2	0.2	0.2	0.2	0.2	0.2
NL63	M	26	40	LTLFIVVLQYGHYKY	9	1	0.8	0.8	0.8	0.867	0.8	0.733	0.733	0.667	0.667	0.733	0.667	0.867	0.667	0.8	0.8	0.4	0.4	0.333	0.267	0.267	0.333	0.2	0.2	0.4	0.4	0.333	0.4	0.467	0.333	0.4	0.2	0.2	0.2	0.2	0.2	0.2	0.2	0.2	0.2	0.2
NL63	M	31	45	VVLQYGHYKYSRLLY	9	1	0.8	0.733	0.933	0.867	0.867	0.667	0.667	0.667	0.733	0.8	0.733	0.8	0.733	0.867	0.8	0.467	0.467	0.4	0.333	0.333	0.467	0.333	0.333	0.467	0.467	0.267	0.467	0.533	0.267	0.333	0.333	0.333	0.333	0.333	0.333	0.333	0.333	0.333	0.333	0.333
NL63	M	36	50	GHYKYSRLLYGLKMS	9	2	0.867	0.8	0.867	0.733	0.867	0.6	0.6	0.733	0.733	0.733	0.667	0.733	0.733	0.8	0.733	0.333	0.333	0.333	0.333	0.333	0.333	0.267	0.267	0.333	0.333	0.267	0.333	0.333	0.267	0.267	0.267	0.267	0.267	0.267	0.267	0.267	0.267	0.267	0.267	0.267
NL63	M	46	60	GLKMSVLWCLWPLVL	9	1	0.867	0.867	0.8	0.733	0.8	0.6	0.6	0.867	0.8	0.8	0.733	0.867	0.733	0.8	0.733	0.533	0.533	0.467	0.467	0.467	0.467	0.467	0.467	0.467	0.533	0.533	0.533	0.533	0.533	0.533	0.467	0.467	0.467	0.467	0.467	0.467	0.467	0.467	0.467	0.467
NL63	M	51	65	VLWCLWPLVLALSIF	9	1	0.933	0.933	0.867	0.867	0.867	0.733	0.733	0.933	0.867	0.867	0.867	0.933	0.733	0.867	0.8	0.733	0.733	0.533	0.533	0.533	0.533	0.467	0.467	0.667	0.733	0.533	0.733	0.667	0.533	0.533	0.467	0.467	0.467	0.467	0.467	0.467	0.467	0.467	0.467	0.467
NL63	M	56	70	WPLVLALSIFDCFVN	9	1	0.8	0.8	0.733	0.733	0.733	0.6	0.6	0.733	0.733	0.733	0.867	0.733	0.733	0.733	0.733	0.467	0.467	0.467	0.467	0.533	0.333	0.267	0.267	0.467	0.467	0.333	0.467	0.4	0.333	0.333	0.267	0.267	0.267	0.267	0.267	0.267	0.267	0.267	0.267	0.267
NL63	M	66	80	DCFVNFNVDWVFFGF	9	3	0.333	0.333	0.6	0.333	0.467	0.4	0.4	0.4	0.467	0.4	0.733	0.6	0.533	0.533	0.467	0.067	0.067	0.2	0.133	0.267	0.133	0.133	0.133	0.067	0.133	0.267	0.067	0.133	0.267	0.267	0.267	0.267	0.267	0.267	0.267	0.267	0.267	0.267	0.267	0.267
NL63	M	71	85	FNVDWVFFGFSILMS	9	1	0.333	0.333	0.8	0.533	0.667	0.667	0.667	0.533	0.6	0.533	0.733	0.8	0.467	0.8	0.667	0.133	0.133	0.333	0.267	0.267	0.2	0.267	0.267	0.133	0.133	0.333	0.133	0.133	0.333	0.333	0.267	0.267	0.333	0.267	0.267	0.267	0.267	0.267	0.267	0.267
NL63	M	101	115	RLWRRVKTFWAFNPE	9	2	0.733	0.733	0.6	0.8	0.8	0.733	0.733	0.733	0.733	0.733	0.8	0.733	0.733	0.8	0.8	0.533	0.533	0.533	0.6	0.533	0.6	0.533	0.533	0.533	0.533	0.467	0.533	0.533	0.467	0.467	0.533	0.533	0.533	0.533	0.533	0.533	0.533	0.533	0.533	0.533
NL63	M	131	145	LPVMAAPTGVTLTLL	9	2	0.6	0.6	0.8	0.6	0.8	0.6	0.6	0.6	0.667	0.6	0.733	0.867	0.667	0.533	0.6	0.267	0.267	0.2	0.2	0.267	0.267	0.133	0.2	0.267	0.267	0.2	0.267	0.267	0.2	0.2	0.2	0.2	0.133	0.2	0.2	0.2	0.2	0.2	0.2	0.2
NL63	M	146	160	SGVLLVDGHKIATRV	9	1	0.667	0.667	0.533	0.667	0.533	0.6	0.6	0.467	0.533	0.6	0.533	0.533	0.533	0.667	0.667	0.2	0.2	0.333	0.333	0.333	0.2	0.267	0.267	0.2	0.2	0.133	0.267	0.2	0.267	0.267	0.267	0.267	0.267	0.267	0.267	0.267	0.267	0.267	0.267	0.267
NL63	M	151	165	VDGHKIATRVQVGQL	9	1	0.6	0.6	0.533	0.667	0.533	0.533	0.533	0.467	0.467	0.533	0.467	0.467	0.667	0.667	0.667	0.133	0.133	0.267	0.267	0.267	0.133	0.133	0.133	0.133	0.2	0.067	0.133	0.133	0.2	0.133	0.133	0.133	0.133	0.133	0.133	0.133	0.133	0.133	0.133	0.133
NL63	M	161	175	QVGQLPKYVIVATPS	9	1	0.6	0.533	0.6	0.667	0.533	0.467	0.533	0.533	0.533	0.533	0.467	0.533	0.8	0.6	0.6	0.4	0.4	0.467	0.333	0.4	0.333	0.4	0.4	0.4	0.4	0.333	0.333	0.467	0.4	0.4	0.4	0.4	0.4	0.4	0.4	0.4	0.4	0.4	0.4	0.4
NL63	M	166	180	PKYVIVATPSTTIVC	9	2	0.6	0.533	0.667	0.667	0.6	0.533	0.6	0.467	0.533	0.533	0.533	0.6	0.733	0.533	0.533	0.4	0.4	0.4	0.267	0.333	0.333	0.4	0.4	0.4	0.4	0.333	0.333	0.4	0.333	0.4	0.4	0.4	0.4	0.4	0.4	0.4	0.4	0.4	0.4	0.4
NL63	M	176	190	TTIVCDRVGRSVNET	9	1	0.667	0.667	0.667	0.6	0.733	0.533	0.533	0.533	0.533	0.533	0.6	0.667	0.6	0.6	0.533	0.267	0.267	0.133	0.133	0.133	0.2	0.2	0.2	0.267	0.2	0.067	0.267	0.267	0.133	0.067	0.2	0.2	0.2	0.2	0.2	0.2	0.2	0.2	0.2	0.2
NL63	M	181	195	DRVGRSVNETSQTGW	9	2	0.667	0.667	0.667	0.6	0.733	0.533	0.533	0.6	0.667	0.667	0.533	0.733	0.6	0.667	0.6	0.2	0.2	0.133	0.133	0.133	0.2	0.2	0.2	0.2	0.133	0.133	0.2	0.2	0.2	0.133	0.2	0.2	0.2	0.2	0.2	0.2	0.2	0.2	0.2	0.2
NL63	M	186	200	SVNETSQTGWAFYVR	9	1	0.667	0.667	0.6	0.733	0.667	0.667	0.667	0.733	0.8	0.8	0.533	0.667	0.667	0.8	0.733	0.267	0.267	0.267	0.267	0.2	0.267	0.333	0.333	0.2	0.267	0.133	0.267	0.333	0.133	0.133	0.333	0.333	0.333	0.333	0.333	0.333	0.333	0.333	0.333	0.333
NL63	M	201	215	AKHGDFSGVASQEGV	9	1	0.533	0.533	0.4	0.4	0.4	0.333	0.333	0.333	0.4	0.333	0.267	0.267	0.533	0.4	0.533	0.133	0.133	0.267	0.267	0.2	0.2	0.133	0.133	0.133	0.133	0.2	0.133	0.2	0.2	0.2	0.133	0.133	0.133	0.133	0.133	0.133	0.133	0.133	0.133	0.133
NL63	N	16	30	FPPPSFYMPLLVSSD	3	1	0.533	0.533	0.333	0.333	0.333	0.333	0.467	0.467	0.267	0.333	0.333	0.333	0.4	0.467	0.2	0.267	0.267	0.2	0.2	0.133	0.267	0.133	0.133	0.267	0.2	0.267	0.267	0.267	0.267	0.267	0.2	0.2	0.133	0.2	0.2	0.2	0.2	0.2	0.2	0.2
NL63	N	21	35	FYMPLLVSSDKAPYR	3	1	0.4	0.4	0.333	0.2	0.267	0.267	0.4	0.4	0.2	0.267	0.267	0.267	0.333	0.4	0.2	0.2	0.2	0.133	0.133	0.067	0.133	0.133	0.2	0.2	0.2	0.267	0.2	0.2	0.267	0.333	0.133	0.133	0.133	0.133	0.133	0.133	0.133	0.133	0.133	0.133
NL63	N	101	115	VAKEGAKTVNTSLGN	2	1	0.533	0.533	0.6	0.533	0.533	0.6	0.6	0.6	0.467	0.467	0.6	0.6	0.733	0.533	0.667	0.267	0.267	0.2	0.2	0.333	0.333	0.333	0.333	0.333	0.267	0.267	0.333	0.267	0.267	0.267	0.333	0.333	0.333	0.333	0.333	0.333	0.333	0.333	0.333	0.333
NL63	N	181	195	SSSDLVAAVTLALKN	1	1	0.467	0.467	0.6	0.533	0.6	0.467	0.533	0.6	0.467	0.533	0.6	0.4	0.533	0.6	0.467	0.2	0.2	0.2	0.2	0.2	0.333	0.2	0.267	0.267	0.267	0.2	0.2	0.267	0.2	0.2	0.267	0.267	0.2	0.267	0.267	0.267	0.267	0.267	0.267	0.267
NL63	N	186	200	VAAVTLALKNLGFDN	1	1	0.6	0.533	0.533	0.6	0.533	0.533	0.533	0.6	0.533	0.6	0.533	0.533	0.533	0.667	0.6	0.333	0.333	0.2	0.2	0.2	0.2	0.333	0.333	0.267	0.267	0.2	0.267	0.267	0.2	0.267	0.267	0.267	0.267	0.267	0.267	0.267	0.267	0.267	0.267	0.267
NL63	N	306	320	YTYKMLVAKDNKNLP	2	1	0.333	0.4	0.8	0.667	0.8	0.6	0.6	0.667	0.6	0.8	0.733	0.667	0.533	0.667	0.733	0.267	0.267	0.133	0.133	0.133	0.267	0.2	0.2	0.267	0.267	0.267	0.267	0.267	0.267	0.267	0.267	0.267	0.267	0.267	0.267	0.267	0.267	0.267	0.267	0.267
NL63	N	316	330	NKNLPKFIEQISAFT	2	1	0.467	0.467	0.4	0.533	0.4	0.533	0.6	0.467	0.467	0.533	0.467	0.333	0.267	0.533	0.533	0.333	0.333	0.267	0.267	0.2	0.267	0.333	0.267	0.267	0.333	0.2	0.333	0.267	0.2	0.2	0.2	0.2	0.133	0.2	0.2	0.2	0.2	0.2	0.2	0.2
NL63	S	226	240	IPNGFPFNNWFLLTN	1	1	0.8	0.8	0.8	0.533	0.8	0.2	0.2	0.533	0.733	0.733	0.733	0.667	0.533	0.733	0.467	0.2	0.2	0.267	0.2	0.133	0.133	0.133	0.267	0.2	0.2	0.2	0.2	0.267	0.2	0.2	0.2	0.2	0.2	0.2	0.2	0.2	0.2	0.2	0.2	0.2
NL63	S	241	255	GSTLVDGVSRLYQPL	1	1	0.6	0.6	0.6	0.467	0.6	0.267	0.267	0.333	0.467	0.467	0.533	0.333	0.333	0.467	0.467	0.2	0.2	0.267	0.267	0.2	0.2	0.267	0.267	0.133	0.267	0.2	0.2	0.2	0.133	0.2	0.2	0.2	0.067	0.2	0.2	0.2	0.2	0.2	0.2	0.2
NL63	S	386	400	INGFKYFDLGFIEAV	1	1	0.667	0.667	0.333	0.4	0.4	0.2	0.4	0.267	0.4	0.4	0.6	0.4	0.4	0.4	0.4	0.2	0.2	0.2	0.133	0.133	0.267	0.2	0.2	0.133	0.133	0.133	0.133	0.133	0.133	0.133	0.133	0.133	0.133	0.133	0.133	0.133	0.133	0.133	0.133	0.133
NL63	S	396	410	FIEAVNFNVTTASAT	1	1	0.733	0.667	0.267	0.4	0.333	0.2	0.267	0.267	0.533	0.533	0.333	0.133	0.267	0.4	0.4	0.133	0.133	0.2	0.2	0.2	0.267	0.333	0.333	0.133	0.2	0.2	0.267	0.2	0.067	0.133	0.2	0.2	0.2	0.2	0.2	0.2	0.2	0.2	0.2	0.2
NL63	S	416	430	AFATFVDVLVNVSAT	1	1	0.667	0.667	0.533	0.533	0.533	0.2	0.2	0.467	0.4	0.467	0.667	0.467	0.4	0.4	0.333	0.133	0.133	0.2	0.2	0.2	0.333	0.267	0.267	0.2	0.2	0.2	0.2	0.2	0.267	0.267	0.133	0.133	0.133	0.133	0.133	0.133	0.133	0.133	0.133	0.133
NL63	S	466	480	DNVLPETYVALPIYY	2	1	0.4	0.4	0.333	0.6	0.333	0.267	0.2	0.467	0.4	0.4	0.467	0.4	0.267	0.467	0.467	0.2	0.2	0.267	0.2	0.267	0.2	0.2	0.2	0.333	0.333	0.267	0.133	0.2	0.267	0.2	0.2	0.2	0.2	0.2	0.2	0.2	0.2	0.2	0.2	0.2
NL63	S	481	495	QHTDINFTATASFGG	2	1	0.2	0.2	0.267	0.267	0.267	0.133	0.133	0.333	0.267	0.267	0.2	0.2	0.267	0.2	0.333	0.2	0.2	0.2	0.2	0.133	0.2	0.133	0.2	0.2	0.2	0.2	0.133	0.2	0.133	0.2	0.267	0.267	0.267	0.267	0.267	0.267	0.267	0.267	0.267	0.267
NL63	S	496	510	SCYVCKPHQVNISLN	2	1	0.467	0.533	0.267	0.2	0.133	0.133	0.2	0.133	0.333	0.333	0.267	0.133	0.467	0.2	0.133	0.133	0.133	0.133	0.133	0.2	0.133	0.2	0.267	0.2	0.267	0.2	0.133	0.267	0.2	0.133	0.133	0.133	0.2	0.133	0.133	0.133	0.133	0.133	0.133	0.133
NL63	S	766	780	PSNWTTSVQVEYLQI	3	1	1	1	0.533	0.533	0.533	0.2	0.133	0.533	0.733	0.733	0.867	0.467	0.6	0.8	0.8	0.4	0.4	0.333	0.4	0.4	0.2	0.333	0.467	0.4	0.333	0.4	0.4	0.533	0.4	0.4	0.467	0.467	0.267	0.467	0.467	0.467	0.467	0.467	0.467	0.467
NL63	S	771	785	TSVQVEYLQITSTPI	3	1	1	1	0.4	0.4	0.4	0.267	0.267	0.467	0.533	0.533	0.733	0.533	0.467	0.6	0.6	0.333	0.333	0.267	0.267	0.267	0.2	0.2	0.333	0.267	0.267	0.4	0.267	0.467	0.333	0.333	0.333	0.333	0.2	0.333	0.333	0.333	0.333	0.333	0.333	0.333
NL63	S	781	795	TSTPIVVDCATYVCN	3	3	0.933	0.867	0.6	0.533	0.6	0.333	0.4	0.533	0.533	0.533	0.667	0.733	0.667	0.6	0.467	0.533	0.533	0.333	0.4	0.333	0.467	0.333	0.4	0.467	0.6	0.533	0.533	0.6	0.533	0.467	0.4	0.4	0.333	0.4	0.4	0.4	0.4	0.4	0.4	0.4
NL63	S	786	800	VVDCATYVCNGNPRC	3	2	0.867	0.8	0.8	0.733	0.8	0.333	0.4	0.8	0.733	0.733	0.867	0.867	0.867	0.867	0.667	0.6	0.6	0.333	0.4	0.333	0.667	0.4	0.4	0.667	0.6	0.4	0.6	0.6	0.533	0.467	0.4	0.4	0.4	0.4	0.4	0.4	0.4	0.4	0.4	0.4
NL63	S	796	810	GNPRCKNLLKQYTSA	3	1	0.8	0.8	0.8	0.6	0.8	0.4	0.4	0.667	0.667	0.667	0.533	0.733	0.667	0.667	0.667	0.333	0.333	0.333	0.333	0.267	0.467	0.467	0.467	0.4	0.4	0.267	0.4	0.333	0.4	0.333	0.467	0.467	0.467	0.467	0.467	0.467	0.467	0.467	0.467	0.467
NL63	S	866	880	RIAGRSALEDLLFSK	2	1	0.8	0.8	0.467	0.467	0.467	0.667	0.6	0.667	0.467	0.467	0.6	0.4	0.467	0.467	0.6	0.6	0.6	0.667	0.6	0.533	0.667	0.533	0.533	0.6	0.533	0.533	0.533	0.6	0.533	0.6	0.533	0.533	0.533	0.533	0.533	0.533	0.533	0.533	0.533	0.533
NL63	S	871	885	SALEDLLFSKVVTSG	2	2	0.8	0.867	0.733	0.733	0.733	0.667	0.667	0.867	0.733	0.733	0.8	0.733	0.667	0.733	0.8	0.6	0.6	0.733	0.667	0.6	0.733	0.533	0.533	0.6	0.533	0.533	0.533	0.533	0.533	0.533	0.533	0.533	0.533	0.533	0.533	0.533	0.533	0.533	0.533	0.533
NL63	S	951	965	SLALQARLNYVALQT	2	1	0.933	1	0.867	0.867	0.867	0.4	0.267	0.8	0.733	0.733	0.867	0.867	0.667	0.867	0.867	0.267	0.267	0.267	0.267	0.333	0.133	0.133	0.133	0.267	0.267	0.4	0.267	0.267	0.4	0.4	0.133	0.133	0.133	0.133	0.133	0.133	0.133	0.133	0.133	0.133
NL63	S	956	970	ARLNYVALQTDVLQE	2	2	1	1	0.933	0.867	0.933	0.267	0.267	0.8	0.867	0.867	0.867	0.933	0.667	0.933	0.8	0.467	0.467	0.333	0.333	0.333	0.267	0.333	0.333	0.467	0.467	0.4	0.467	0.467	0.467	0.467	0.333	0.333	0.333	0.333	0.333	0.333	0.333	0.333	0.333	0.333
NL63	S	1051	1065	DSIQADQQVDRLITG	3	1	0.933	0.933	0.8	0.667	0.8	0.6	0.6	0.8	0.667	0.667	0.667	0.667	0.667	0.667	0.733	0.533	0.533	0.533	0.533	0.533	0.467	0.6	0.6	0.533	0.467	0.6	0.467	0.467	0.667	0.6	0.6	0.6	0.6	0.6	0.6	0.6	0.6	0.6	0.6	0.6
NL63	S	1056	1070	DQQVDRLITGRLAAL	3	1	1	1	0.933	0.8	0.933	0.6	0.6	1	0.867	0.867	0.8	0.867	0.867	0.933	0.8	0.667	0.667	0.667	0.667	0.667	0.6	0.667	0.667	0.667	0.6	0.6	0.6	0.6	0.667	0.6	0.667	0.667	0.667	0.667	0.667	0.667	0.667	0.667	0.667	0.667
NL63	S	1066	1080	RLAALNAFVSQVLNK	3	1	0.733	0.8	0.8	0.733	0.8	0.333	0.333	0.733	0.8	0.8	0.6	0.867	0.6	0.8	0.733	0.6	0.6	0.667	0.667	0.667	0.667	0.4	0.4	0.667	0.6	0.467	0.6	0.6	0.467	0.467	0.4	0.4	0.4	0.4	0.4	0.4	0.4	0.4	0.4	0.4
NL63	S	1071	1085	NAFVSQVLNKYTEVR	3	1	0.733	0.8	0.667	0.6	0.667	0.333	0.333	0.667	0.8	0.8	0.6	0.667	0.467	0.8	0.867	0.4	0.4	0.533	0.533	0.467	0.467	0.333	0.333	0.467	0.4	0.533	0.4	0.4	0.6	0.467	0.333	0.333	0.333	0.333	0.333	0.333	0.333	0.333	0.333	0.333
NL63	S	1081	1095	YTEVRGSRRLAQQKI	3	1	0.8	0.8	0.6	0.6	0.6	0.333	0.333	0.733	0.8	0.8	0.667	0.6	0.6	0.8	0.733	0.267	0.267	0.333	0.333	0.267	0.333	0.4	0.4	0.267	0.333	0.533	0.267	0.267	0.6	0.467	0.4	0.4	0.4	0.4	0.4	0.4	0.4	0.4	0.4	0.4
NL63	S	1086	1100	GSRRLAQQKINECVK	3	1	0.8	0.8	0.733	0.8	0.733	0.467	0.467	0.8	0.8	0.8	0.733	0.733	0.733	0.8	0.733	0.6	0.6	0.533	0.533	0.533	0.667	0.467	0.467	0.6	0.667	0.6	0.6	0.6	0.6	0.6	0.467	0.467	0.467	0.467	0.467	0.467	0.467	0.467	0.467	0.467
OC43	nsp2	266	280	DGLEAYADKTLQEMK	2	1	0.2	0.267	0.2	0.2	0.2	0.2	0.2	0.2	0.2	0.133	0.133	0.133	0.2	0.133	0.267	0.267	0.267	1	1	0.467	0.267	0.267	0.267	0.267	0.2	0.267	0.2	0.2	0.2	0.2	0.267	0.267	0.2	0.267	0.267	0.267	0.267	0.267	0.267	0.267
OC43	nsp2	276	290	LQEMKALFPTWSQEL	2	2	0.133	0.133	0.133	0.2	0.2	0.133	0.2	0.067	0.133	0.133	0.2	0.2	0.2	0.2	0.267	0.133	0.133	0.933	1	0.267	0.133	0.2	0.2	0.133	0.2	0.2	0.133	0.2	0.133	0.133	0.267	0.267	0.267	0.267	0.267	0.267	0.267	0.267	0.267	0.267
OC43	nsp2	291	305	LFDVIVAWHVVRDPR	2	1	0.267	0.267	0.333	0.333	0.267	0.267	0.2	0.267	0.267	0.333	0.333	0.333	0.267	0.333	0.267	0.267	0.267	0.867	1	0.733	0.2	0.133	0.267	0.267	0.2	0.333	0.267	0.2	0.4	0.333	0.267	0.267	0.267	0.267	0.267	0.267	0.267	0.267	0.267	0.267
OC43	nsp2	566	580	KFSLETFTVCADGFM	2	1	0.267	0.267	0.2	0.267	0.2	0.133	0.133	0.133	0.333	0.333	0.2	0.2	0.333	0.2	0.267	0.2	0.2	1	1	0.4	0.133	0.133	0.133	0.133	0.2	0.133	0.2	0.2	0.267	0.267	0.2	0.2	0.2	0.2	0.2	0.2	0.2	0.2	0.2	0.2
OC43	nsp2	726	740	LSCFKIGRRRICLSG	1	1	0.133	0.133	0.133	0.133	0.133	0.133	0.133	0.2	0.133	0.133	0.133	0.067	0.133	0.2	0.2	0.2	0.2	1	1	0.2	0.133	0.2	0.267	0.2	0.2	0.133	0.2	0.2	0.133	0.2	0.2	0.2	0.267	0.2	0.2	0.2	0.2	0.2	0.2	0.2
OC43	nsp2	736	750	ICLSGRKIYEVERGL	1	1	0.2	0.133	0.133	0.2	0.133	0.2	0.2	0.2	0.2	0.2	0.2	0.2	0.2	0.2	0.2	0.2	0.2	0.933	1	0.467	0.2	0.2	0.2	0.2	0.2	0.2	0.2	0.133	0.2	0.267	0.2	0.2	0.2	0.2	0.2	0.2	0.2	0.2	0.2	0.2
OC43	nsp2	746	760	VERGLLHSSQLPLDV	1	1	0.133	0.133	0.267	0.133	0.267	0.2	0.133	0.133	0.2	0.267	0.2	0.133	0.2	0.2	0.267	0.333	0.333	1	1	0.333	0.2	0.133	0.2	0.2	0.2	0.267	0.267	0.133	0.133	0.267	0.333	0.333	0.267	0.333	0.333	0.333	0.333	0.333	0.333	0.333
OC43	nsp3	1006	1020	EVLEDTLDDGPSVET	1	1	0.267	0.333	0.267	0.267	0.333	0.267	0.2	0.333	0.267	0.267	0.4	0.333	0.2	0.2	0.133	0.267	0.267	0.867	1	0.267	0.333	0.267	0.4	0.4	0.333	0.2	0.2	0.267	0.2	0.2	0.4	0.4	0.4	0.4	0.4	0.4	0.4	0.4	0.4	0.4
OC43	nsp3	1276	1290	NVCFVKGDIIKVSKL	1	1	0.4	0.467	0.2	0.467	0.4	0.4	0.333	0.333	0.4	0.4	0.333	0.267	0.333	0.4	0.267	0.467	0.467	0.933	1	0.8	0.4	0.333	0.333	0.4	0.4	0.267	0.467	0.4	0.2	0.2	0.333	0.333	0.333	0.333	0.333	0.333	0.333	0.333	0.333	0.333
OC43	nsp3	1521	1535	RTVKYFECTGGIDIC	1	1	0.2	0.2	0.2	0.267	0.2	0.267	0.267	0.267	0.2	0.2	0.133	0.133	0.133	0.2	0.2	0.133	0.133	0.933	1	0.667	0.2	0.2	0.2	0.267	0.2	0.133	0.133	0.267	0.267	0.2	0.133	0.133	0.133	0.133	0.133	0.133	0.133	0.133	0.133	0.133
OC43	nsp3	1821	1835	FIGDKVGHYVHVKCE	1	1	0.2	0.2	0.267	0.2	0.267	0.2	0.267	0.2	0.267	0.267	0.2	0.267	0.267	0.267	0.2	0.467	0.467	0.933	1	0.6	0.333	0.333	0.267	0.4	0.4	0.2	0.4	0.4	0.2	0.2	0.267	0.267	0.267	0.267	0.267	0.267	0.267	0.267	0.267	0.267
OC43	nsp3	1831	1845	HVKCEQSYQLYDASN	1	1	0.2	0.2	0.133	0.2	0.2	0.2	0.2	0.2	0.2	0.267	0.2	0.2	0.133	0.2	0.2	0.2	0.2	1	1	0.533	0.2	0.2	0.2	0.267	0.267	0.2	0.2	0.267	0.133	0.2	0.2	0.2	0.2	0.2	0.2	0.2	0.2	0.2	0.2	0.2
OC43	nsp3	1841	1855	YDASNVKKVTDVTGK	1	1	0.2	0.2	0.2	0.267	0.133	0.333	0.333	0.133	0.2	0.267	0.2	0.133	0.2	0.267	0.267	0.333	0.333	0.933	1	0.6	0.333	0.2	0.2	0.333	0.333	0.333	0.267	0.333	0.267	0.333	0.2	0.2	0.2	0.2	0.2	0.2	0.2	0.2	0.2	0.2
OC43	nsp3	2151	2165	LLFGWIKISADNKVI	2	1	0.2	0.2	0.2	0.2	0.2	0.267	0.267	0.2	0.2	0.2	0.2	0.2	0.267	0.267	0.2	0.267	0.267	1	1	0.2	0.2	0.2	0.267	0.2	0.267	0.133	0.2	0.2	0.133	0.133	0.267	0.267	0.2	0.267	0.267	0.267	0.267	0.267	0.267	0.267
OC43	nsp3	2166	2180	YTTEIASKLTCKLVA	2	1	0.2	0.2	0.267	0.2	0.267	0.2	0.2	0.2	0.133	0.133	0.2	0.2	0.267	0.2	0.267	0.2	0.2	0.933	1	0.667	0.2	0.267	0.267	0.2	0.267	0.133	0.2	0.2	0.2	0.2	0.267	0.267	0.267	0.267	0.267	0.267	0.267	0.267	0.267	0.267
OC43	nsp3	2216	2230	NVIFSDFYLPKIGFL	1	1	0.2	0.267	0.133	0.267	0.2	0.333	0.333	0.2	0.2	0.2	0.267	0.2	0.267	0.267	0.2	0.267	0.267	1	1	0.733	0.2	0.2	0.2	0.267	0.267	0.267	0.267	0.333	0.267	0.267	0.2	0.2	0.133	0.2	0.2	0.2	0.2	0.2	0.2	0.2
OC43	nsp3	2221	2235	DFYLPKIGFLPTFVG	1	1	0.2	0.2	0.2	0.267	0.2	0.133	0.2	0.2	0.2	0.2	0.2	0.2	0.2	0.2	0.2	0.2	0.2	1	1	0.667	0.133	0.2	0.2	0.2	0.2	0.2	0.2	0.2	0.133	0.133	0.2	0.2	0.2	0.2	0.2	0.2	0.2	0.2	0.2	0.2
OC43	nsp3	2231	2245	PTFVGKIAQWIKNTF	1	1	0.133	0.133	0.2	0.133	0.2	0.133	0.133	0.133	0.133	0.133	0.133	0.133	0.2	0.133	0.133	0.2	0.2	0.933	1	0.667	0.133	0.133	0.133	0.133	0.133	0.133	0.2	0.133	0.133	0.2	0.133	0.133	0.133	0.133	0.133	0.133	0.133	0.133	0.133	0.133
OC43	nsp3	2561	2575	NLITTANTGTSVTET	1	1	0.2	0.2	0.2	0.2	0.2	0.133	0.133	0.2	0.2	0.2	0.2	0.2	0.133	0.2	0.2	0.2	0.2	1	1	0.667	0.2	0.267	0.2	0.267	0.2	0.133	0.267	0.267	0.133	0.2	0.133	0.133	0.2	0.133	0.133	0.133	0.133	0.133	0.133	0.133
OC43	nsp3	2566	2580	ANTGTSVTETMFDVY	1	1	0.133	0.133	0.2	0.133	0.2	0.133	0.133	0.133	0.133	0.133	0.133	0.133	0.133	0.133	0.133	0.2	0.2	1	1	0.733	0.133	0.333	0.4	0.133	0.2	0.2	0.2	0.2	0.2	0.267	0.333	0.333	0.4	0.333	0.333	0.333	0.333	0.333	0.333	0.333
OC43	nsp12	4401	4415	LRAFDIYNASVAGIG	2	1	0.533	0.533	0.6	0.667	0.6	0.667	0.667	0.733	0.733	0.733	0.6	0.733	0.733	0.667	0.667	0.467	0.467	0.933	1	0.733	0.467	0.667	0.667	0.467	0.467	0.733	0.467	0.467	0.733	0.733	0.667	0.667	0.667	0.667	0.667	0.667	0.667	0.667	0.667	0.667
OC43	nsp12	4426	4440	QRVDENGDKLDQFFV	3	1	0.333	0.333	0.333	0.267	0.4	0.467	0.467	0.4	0.4	0.467	0.4	0.333	0.4	0.333	0.333	0.4	0.4	1	1	0.667	0.467	0.533	0.4	0.467	0.533	0.467	0.4	0.467	0.467	0.467	0.4	0.4	0.533	0.4	0.4	0.4	0.4	0.4	0.4	0.4
OC43	nsp12	4436	4450	DQFFVVKRTDLTIYN	3	1	0.333	0.333	0.267	0.333	0.333	0.4	0.4	0.4	0.4	0.467	0.4	0.333	0.467	0.333	0.333	0.467	0.467	1	1	0.733	0.467	0.467	0.4	0.4	0.533	0.4	0.467	0.467	0.467	0.467	0.467	0.467	0.467	0.467	0.467	0.467	0.467	0.467	0.467	0.467
OC43	nsp12	4441	4455	VKRTDLTIYNREMKC	3	1	0.267	0.267	0.2	0.2	0.2	0.2	0.2	0.267	0.267	0.267	0.2	0.2	0.267	0.133	0.2	0.4	0.4	0.933	1	0.533	0.4	0.333	0.333	0.4	0.4	0.4	0.4	0.4	0.4	0.4	0.333	0.333	0.333	0.333	0.333	0.333	0.333	0.333	0.333	0.333
OC43	nsp12	4451	4465	REMKCYERVKDCKFV	3	1	0.333	0.333	0.333	0.267	0.4	0.133	0.133	0.2	0.4	0.4	0.333	0.267	0.267	0.333	0.333	0.4	0.4	0.933	1	0.4	0.4	0.467	0.4	0.467	0.533	0.333	0.467	0.533	0.533	0.533	0.4	0.4	0.467	0.4	0.4	0.4	0.4	0.4	0.4	0.4
OC43	nsp12	4601	4615	AIADSYYSYIMPMLT	1	1	0.467	0.467	0.533	0.467	0.533	0.533	0.533	0.467	0.533	0.467	0.467	0.467	0.467	0.467	0.467	0.733	0.733	0.933	1	0.867	0.733	0.667	0.6	0.733	0.733	0.533	0.733	0.733	0.6	0.533	0.6	0.6	0.667	0.6	0.6	0.6	0.6	0.6	0.6	0.6
OC43	nsp12	4636	4650	VQYDFTDYKLELFNK	1	1	0.6	0.6	0.6	0.6	0.533	0.6	0.6	0.6	0.667	0.667	0.533	0.533	0.6	0.467	0.533	0.667	0.667	1	1	1	0.733	0.467	0.467	0.667	0.6	0.467	0.667	0.667	0.467	0.533	0.467	0.467	0.467	0.467	0.467	0.467	0.4	0.467	0.467	0.467
OC43	nsp12	4706	4720	VVSIGYHYKELGIVM	3	1	0.533	0.533	0.6	0.6	0.6	0.467	0.467	0.533	0.533	0.533	0.533	0.6	0.6	0.6	0.6	0.867	0.867	1	1	0.933	0.867	0.667	0.667	0.8	0.8	0.8	0.867	0.867	0.8	0.8	0.667	0.667	0.667	0.667	0.667	0.667	0.667	0.667	0.667	0.667
OC43	nsp12	4721	4735	NMDVDTHRYRLSLKD	3	1	0.467	0.467	0.333	0.4	0.333	0.533	0.533	0.4	0.4	0.4	0.533	0.467	0.467	0.467	0.467	0.733	0.733	1	1	0.933	0.667	0.533	0.533	0.6	0.733	0.533	0.733	0.733	0.533	0.467	0.533	0.533	0.533	0.533	0.533	0.533	0.533	0.533	0.533	0.533
OC43	nsp12	4726	4740	THRYRLSLKDLLLYA	3	1	0.4	0.4	0.333	0.4	0.333	0.533	0.533	0.4	0.4	0.4	0.467	0.467	0.467	0.467	0.467	0.667	0.667	1	1	1	0.6	0.6	0.6	0.6	0.667	0.6	0.667	0.667	0.6	0.6	0.6	0.6	0.6	0.6	0.6	0.6	0.6	0.6	0.6	0.6
OC43	nsp12	4731	4745	LSLKDLLLYAADPAL	3	2	0.4	0.467	0.467	0.4	0.467	0.533	0.533	0.533	0.467	0.467	0.533	0.533	0.6	0.467	0.467	0.733	0.733	1	1	0.933	0.733	0.733	0.733	0.667	0.733	0.733	0.733	0.733	0.733	0.733	0.733	0.733	0.733	0.733	0.733	0.733	0.733	0.733	0.733	0.733
OC43	nsp12	5256	5270	LYNDLGNQILDSYSV	2	1	0.4	0.4	0.533	0.467	0.467	0.467	0.467	0.467	0.467	0.467	0.467	0.333	0.467	0.467	0.467	0.667	0.667	1	1	0.933	0.6	0.467	0.467	0.667	0.667	0.467	0.667	0.667	0.467	0.467	0.467	0.467	0.467	0.467	0.467	0.467	0.467	0.467	0.467	0.467
OC43	nsp12	5296	5310	MQSVGACVVCSSQTS	2	1	0.6	0.6	0.733	0.667	0.733	0.533	0.533	0.6	0.6	0.6	0.6	0.733	0.6	0.6	0.6	0.733	0.733	1	1	1	0.733	0.733	0.733	0.733	0.733	0.8	0.733	0.733	0.8	0.8	0.733	0.733	0.733	0.733	0.733	0.733	0.733	0.733	0.733	0.733
OC43	M	21	35	FLKEWNFSLGIILLF	8	2	0.467	0.6	0.533	0.467	0.533	0.533	0.533	0.467	0.467	0.467	0.4	0.467	0.4	0.4	0.533	0.4	0.4	1	1	0.933	0.4	0.333	0.333	0.533	0.333	0.467	0.4	0.467	0.467	0.533	0.333	0.333	0.333	0.333	0.333	0.333	0.333	0.333	0.333	0.333
OC43	M	36	50	ITIILQFGYTSRSMF	8	1	0.4	0.4	0.267	0.267	0.333	0.333	0.333	0.267	0.333	0.267	0.4	0.333	0.2	0.267	0.267	0.733	0.733	0.933	1	1	0.667	0.4	0.4	0.733	0.8	0.533	0.733	0.667	0.533	0.533	0.4	0.4	0.4	0.4	0.4	0.4	0.4	0.4	0.4	0.4
OC43	M	46	60	SRSMFVYVIKMIILW	8	1	0.4	0.4	0.467	0.467	0.467	0.467	0.467	0.4	0.467	0.467	0.4	0.467	0.4	0.467	0.467	0.733	0.733	0.933	1	0.933	0.667	0.467	0.533	0.8	0.867	0.467	0.733	0.8	0.533	0.533	0.533	0.533	0.467	0.533	0.533	0.533	0.533	0.533	0.533	0.533
OC43	M	56	70	MIILWLMWPLTIILT	8	1	0.533	0.533	0.6	0.6	0.533	0.6	0.6	0.533	0.6	0.6	0.533	0.533	0.4	0.6	0.6	0.467	0.467	0.933	1	0.933	0.533	0.4	0.467	0.533	0.467	0.6	0.467	0.533	0.6	0.6	0.467	0.467	0.4	0.467	0.467	0.467	0.467	0.467	0.467	0.467
OC43	M	91	105	IVAIIMWIVYFVNSI	8	1	0.4	0.533	0.6	0.467	0.533	0.267	0.267	0.333	0.467	0.4	0.333	0.533	0.4	0.467	0.533	0.6	0.6	1	1	0.667	0.4	0.4	0.333	0.467	0.533	0.333	0.533	0.6	0.4	0.333	0.333	0.333	0.4	0.333	0.333	0.333	0.333	0.333	0.333	0.333
OC43	M	101	115	FVNSIRLFIRTGSFW	8	1	0.6	0.667	0.733	0.667	0.733	0.467	0.467	0.667	0.667	0.6	0.6	0.8	0.6	0.667	0.667	0.8	0.8	0.933	1	0.933	0.667	0.667	0.6	0.8	0.8	0.6	0.8	0.8	0.667	0.6	0.6	0.6	0.667	0.6	0.6	0.6	0.6	0.6	0.6	0.6
OC43	M	111	125	TGSFWSFNPETNNLM	8	1	0.4	0.4	0.533	0.533	0.533	0.533	0.533	0.6	0.533	0.533	0.6	0.467	0.533	0.533	0.533	0.8	0.8	0.933	1	0.933	0.8	0.733	0.733	0.733	0.733	0.667	0.8	0.8	0.733	0.733	0.733	0.733	0.733	0.733	0.733	0.733	0.733	0.733	0.733	0.733
OC43	M	136	150	RPIIEDYHTLTVTII	8	2	0.333	0.333	0.267	0.267	0.267	0.267	0.267	0.267	0.267	0.267	0.2	0.267	0.267	0.267	0.267	0.333	0.333	1	1	0.8	0.333	0.333	0.267	0.333	0.333	0.267	0.333	0.333	0.333	0.267	0.267	0.267	0.333	0.267	0.267	0.267	0.267	0.267	0.267	0.267
OC43	M	146	160	TVTIIRGHLYIQGIK	8	1	0.467	0.467	0.333	0.467	0.333	0.467	0.467	0.4	0.467	0.4	0.467	0.4	0.4	0.467	0.467	0.333	0.333	0.933	1	0.8	0.267	0.467	0.467	0.333	0.267	0.2	0.267	0.267	0.333	0.2	0.467	0.467	0.467	0.467	0.467	0.467	0.467	0.467	0.467	0.467
OC43	M	156	170	IQGIKLGTGYSLADL	8	1	0.267	0.267	0.267	0.4	0.267	0.4	0.4	0.267	0.333	0.333	0.333	0.267	0.267	0.4	0.4	0.133	0.133	0.867	1	0.8	0.133	0.2	0.267	0.133	0.133	0.2	0.133	0.133	0.267	0.2	0.267	0.267	0.2	0.267	0.267	0.267	0.267	0.267	0.267	0.267
OC43	M	166	180	SLADLPAYMTVAKVT	8	2	0.467	0.4	0.467	0.467	0.467	0.467	0.467	0.467	0.6	0.533	0.467	0.4	0.467	0.467	0.467	0.4	0.4	0.8	1	0.667	0.4	0.4	0.4	0.4	0.4	0.4	0.4	0.467	0.333	0.4	0.4	0.4	0.4	0.4	0.4	0.4	0.4	0.4	0.4	0.4
OC43	M	196	210	TSGFAVYVKSKVGNY	8	1	0.333	0.333	0.533	0.533	0.533	0.533	0.533	0.467	0.467	0.533	0.6	0.467	0.333	0.533	0.533	0.533	0.533	1	1	0.867	0.533	0.533	0.533	0.467	0.533	0.533	0.533	0.533	0.533	0.533	0.533	0.533	0.533	0.533	0.533	0.533	0.533	0.533	0.533	0.533
OC43	M	216	230	QKGSGMDTALLRNNI	8	1	0.133	0.133	0.133	0.2	0.133	0.2	0.2	0.133	0.267	0.2	0.2	0.133	0.2	0.2	0.133	0.267	0.267	0.933	1	0.667	0.267	0.333	0.267	0.267	0.267	0.133	0.267	0.267	0.133	0.133	0.267	0.267	0.333	0.267	0.267	0.267	0.267	0.267	0.267	0.267
OC43	N	31	45	DQFRNVQTRGRRAQP	1	1	0.2	0.2	0.267	0.2	0.267	0.333	0.2	0.333	0.2	0.267	0.333	0.267	0.2	0.2	0.267	0.333	0.333	0.933	1	0.333	0.4	0.333	0.2	0.467	0.267	0.2	0.333	0.4	0.267	0.267	0.2	0.2	0.2	0.2	0.2	0.2	0.2	0.2	0.2	0.2
OC43	N	66	80	FSGITQFQKGKEFEF	1	1	0.133	0.133	0.067	0.2	0.133	0.2	0.133	0.133	0.133	0.133	0.2	0.133	0.133	0.267	0.133	0.267	0.267	1	1	0.8	0.333	0.267	0.267	0.267	0.333	0.2	0.267	0.267	0.2	0.2	0.267	0.267	0.267	0.267	0.267	0.267	0.267	0.267	0.267	0.267
OC43	N	116	130	QRQLLPRWYFYYLGT	3	1	0.533	0.533	0.467	0.533	0.467	0.467	0.467	0.533	0.467	0.467	0.533	0.467	0.533	0.533	0.467	0.733	0.733	1	1	0.933	0.733	0.733	0.733	0.667	0.667	0.6	0.733	0.733	0.6	0.667	0.733	0.733	0.733	0.733	0.733	0.733	0.733	0.733	0.733	0.733
OC43	N	121	135	PRWYFYYLGTGPHAK	3	3	0.667	0.667	0.6	0.6	0.6	0.733	0.733	0.733	0.667	0.6	0.667	0.667	0.733	0.733	0.6	0.8	0.8	1	1	0.867	0.8	0.867	0.867	0.733	0.8	0.6	0.8	0.8	0.667	0.733	0.867	0.867	0.867	0.867	0.867	0.867	0.867	0.867	0.867	0.867
OC43	N	126	140	YYLGTGPHAKDQYGT	3	1	0.533	0.533	0.467	0.533	0.467	0.6	0.6	0.6	0.533	0.467	0.533	0.667	0.667	0.667	0.6	0.467	0.467	1	1	0.667	0.533	0.667	0.667	0.467	0.467	0.533	0.467	0.467	0.533	0.467	0.667	0.667	0.667	0.667	0.667	0.667	0.667	0.667	0.667	0.667
OC43	N	141	155	DIDGVYWVASNQADV	3	2	0.4	0.467	0.467	0.4	0.4	0.467	0.467	0.333	0.467	0.467	0.467	0.667	0.4	0.4	0.533	0.333	0.333	1	1	0.533	0.4	0.333	0.333	0.333	0.4	0.267	0.267	0.333	0.333	0.267	0.4	0.4	0.333	0.4	0.4	0.4	0.4	0.4	0.4	0.4
OC43	N	151	165	NQADVNTPADIVDRD	3	1	0.2	0.2	0.133	0.2	0.133	0.133	0.2	0.2	0.267	0.267	0.133	0.133	0.133	0.2	0.2	0.2	0.2	0.933	1	0.533	0.2	0.267	0.267	0.2	0.2	0.333	0.133	0.2	0.333	0.267	0.267	0.267	0.267	0.267	0.267	0.267	0.267	0.267	0.267	0.267
OC43	N	336	350	NLSGNPDEPQKDVYE	6	1	0.2	0.2	0.133	0.133	0.2	0.2	0.2	0.2	0.267	0.2	0.2	0.133	0.2	0.2	0.2	0.267	0.267	0.933	1	0.4	0.267	0.133	0.133	0.133	0.267	0.133	0.267	0.2	0.133	0.2	0.133	0.133	0.133	0.133	0.133	0.133	0.133	0.133	0.133	0.133
OC43	N	346	360	KDVYELRYNGAIRFD	6	2	0.067	0.133	0.2	0.2	0.267	0.2	0.2	0.2	0.2	0.133	0.2	0.2	0.267	0.133	0.2	0.6	0.6	1	1	0.733	0.667	0.4	0.4	0.467	0.533	0.4	0.6	0.6	0.4	0.4	0.4	0.4	0.4	0.4	0.4	0.4	0.4	0.4	0.4	0.4
OC43	N	351	365	LRYNGAIRFDSTLSG	6	3	0.067	0.133	0.133	0.067	0.133	0.133	0.133	0.133	0.133	0.133	0.133	0.133	0.133	0.133	0.133	0.467	0.467	1	1	0.733	0.467	0.4	0.4	0.4	0.4	0.333	0.467	0.533	0.333	0.333	0.4	0.4	0.4	0.4	0.4	0.4	0.4	0.4	0.4	0.4
OC43	N	356	370	AIRFDSTLSGFETIM	6	3	0.133	0.133	0.2	0.133	0.2	0.2	0.2	0.2	0.133	0.133	0.133	0.2	0.133	0.2	0.2	0.2	0.2	1	1	0.867	0.2	0.267	0.267	0.2	0.267	0.133	0.2	0.333	0.2	0.133	0.267	0.267	0.267	0.267	0.267	0.267	0.267	0.267	0.267	0.267
OC43	N	361	375	STLSGFETIMKVLNE	6	1	0.2	0.2	0.133	0.2	0.133	0.2	0.2	0.133	0.267	0.133	0.133	0.2	0.2	0.2	0.2	0.133	0.133	1	1	0.867	0.133	0.2	0.2	0.133	0.133	0.2	0.133	0.2	0.267	0.267	0.2	0.2	0.2	0.2	0.2	0.2	0.2	0.2	0.2	0.2
OC43	N	366	380	FETIMKVLNENLNAY	6	1	0.267	0.267	0.2	0.267	0.2	0.267	0.267	0.267	0.333	0.267	0.2	0.333	0.2	0.267	0.267	0.267	0.267	1	1	0.933	0.267	0.333	0.333	0.267	0.333	0.533	0.267	0.333	0.6	0.6	0.333	0.333	0.333	0.333	0.333	0.333	0.333	0.333	0.333	0.333
OC43	N	371	385	KVLNENLNAYQQQDG	6	1	0.267	0.267	0.2	0.333	0.2	0.2	0.2	0.333	0.267	0.333	0.267	0.333	0.2	0.267	0.267	0.267	0.267	1	1	0.6	0.267	0.267	0.267	0.267	0.267	0.533	0.267	0.267	0.533	0.6	0.267	0.267	0.267	0.267	0.267	0.267	0.267	0.267	0.267	0.267
OC43	N	376	390	NLNAYQQQDGMMNMS	6	2	0.2	0.2	0.2	0.267	0.2	0.2	0.2	0.267	0.2	0.267	0.2	0.267	0.2	0.267	0.2	0.2	0.2	0.933	1	0.333	0.2	0.133	0.133	0.2	0.2	0.333	0.2	0.267	0.333	0.333	0.133	0.133	0.133	0.133	0.133	0.133	0.133	0.133	0.133	0.133
OC43	N	434	448	LKKMDEPYTEDTSEI	1	1	0.2	0.133	0.2	0.133	0.2	0.267	0.267	0.2	0.2	0.2	0.2	0.133	0.2	0.133	0.133	0.133	0.133	0.933	1	0.4	0.133	0.133	0.133	0.133	0.2	0.133	0.2	0.267	0.2	0.2	0.133	0.133	0.133	0.133	0.133	0.133	0.133	0.133	0.133	0.133
OC43	S	111	125	NTKVIKDRVMYSEFP	1	1	0.133	0.133	0.133	0.133	0.133	0.067	0.133	0.133	0.2	0.2	0.133	0.2	0.133	0.133	0.133	0.133	0.133	0.933	1	0.467	0.2	0.267	0.133	0.267	0.2	0.2	0.133	0.2	0.2	0.2	0.133	0.133	0.2	0.133	0.133	0.133	0.133	0.133	0.133	0.133
OC43	S	401	415	TIDKFAIPNGRKVDL	2	1	0.133	0.133	0.133	0.133	0.133	0.267	0.267	0.267	0.133	0.133	0.133	0.133	0.133	0.067	0.2	0.4	0.4	1	1	0.667	0.467	0.2	0.133	0.4	0.333	0.2	0.467	0.4	0.267	0.2	0.2	0.2	0.2	0.2	0.2	0.2	0.2	0.2	0.2	0.2
OC43	S	621	635	NTDIILGVCVNYDLY	2	1	0.267	0.267	0.267	0.333	0.267	0.267	0.267	0.333	0.2	0.2	0.2	0.4	0.333	0.267	0.333	0.467	0.467	1	1	0.6	0.4	0.267	0.267	0.467	0.4	0.4	0.467	0.467	0.467	0.467	0.267	0.267	0.4	0.267	0.267	0.267	0.267	0.267	0.267	0.267
OC43	S	656	670	NLLYDSNGNLYGFRD	2	1	0.4	0.4	0.2	0.267	0.2	0.267	0.333	0.333	0.267	0.267	0.267	0.267	0.333	0.2	0.333	0.333	0.333	1	1	0.8	0.4	0.2	0.2	0.4	0.333	0.2	0.333	0.4	0.133	0.133	0.2	0.2	0.2	0.2	0.2	0.2	0.2	0.2	0.2	0.2
OC43	S	716	730	TRQLQPINYFDSYLG	2	1	0.133	0.2	0.2	0.267	0.2	0.2	0.2	0.133	0.2	0.2	0.2	0.2	0.133	0.133	0.2	0.2	0.2	0.933	1	0.533	0.133	0.267	0.267	0.2	0.133	0.267	0.2	0.2	0.2	0.2	0.267	0.267	0.267	0.267	0.267	0.267	0.267	0.267	0.267	0.267
OC43	S	721	735	PINYFDSYLGCVVNA	2	2	0.2	0.2	0.2	0.133	0.2	0.4	0.4	0.2	0.2	0.2	0.2	0.133	0.133	0.2	0.2	0.2	0.2	1	1	0.733	0.2	0.333	0.333	0.2	0.133	0.4	0.267	0.133	0.4	0.4	0.333	0.333	0.333	0.333	0.333	0.333	0.333	0.333	0.333	0.333
OC43	S	886	900	NFNVDDINFSPVLGC	2	1	0.267	0.267	0.267	0.267	0.333	0.267	0.2	0.2	0.2	0.133	0.267	0.333	0.333	0.267	0.333	0.133	0.133	1	1	0.533	0.2	0.267	0.267	0.2	0.2	0.267	0.2	0.2	0.267	0.333	0.267	0.267	0.267	0.267	0.267	0.267	0.267	0.267	0.267	0.267
OC43	S	911	925	RSAIEDLLFDKVKLS	2	1	0.667	0.733	0.733	0.6	0.733	0.6	0.6	0.733	0.733	0.733	0.733	0.6	0.667	0.667	0.667	0.8	0.8	0.933	1	0.867	0.867	0.733	0.733	0.8	0.667	0.6	0.6	0.667	0.6	0.6	0.733	0.733	0.733	0.733	0.733	0.733	0.733	0.733	0.733	0.733
OC43	S	1086	1100	DRLINGRLTALNAYV	2	2	0.733	0.8	0.8	0.8	0.8	0.6	0.6	0.8	0.8	0.8	0.733	0.867	0.667	0.8	0.733	0.867	0.867	1	1	1	0.867	0.667	0.667	0.8	0.867	0.733	0.867	0.867	0.733	0.733	0.667	0.667	0.667	0.667	0.667	0.667	0.667	0.667	0.667	0.667
OC43	S	1091	1105	GRLTALNAYVSQQLS	2	1	0.6	0.667	0.667	0.667	0.667	0.267	0.267	0.733	0.667	0.667	0.6	0.733	0.533	0.667	0.667	0.733	0.733	1	1	1	0.8	0.6	0.6	0.733	0.733	0.533	0.733	0.733	0.533	0.533	0.6	0.6	0.6	0.6	0.6	0.6	0.6	0.6	0.6	0.6
OC43	S	1096	1110	LNAYVSQQLSDSTLV	2	1	0.467	0.533	0.467	0.533	0.467	0.133	0.133	0.533	0.533	0.533	0.467	0.533	0.333	0.533	0.6	0.533	0.533	1	1	0.867	0.6	0.4	0.4	0.6	0.467	0.467	0.533	0.533	0.533	0.467	0.4	0.4	0.4	0.4	0.4	0.4	0.4	0.4	0.4	0.4
OC43	S	1101	1115	SQQLSDSTLVKFSAA	3	1	0.333	0.333	0.267	0.4	0.267	0.2	0.2	0.333	0.333	0.333	0.333	0.333	0.467	0.333	0.4	0.4	0.4	1	1	0.8	0.4	0.333	0.333	0.467	0.333	0.333	0.4	0.333	0.333	0.333	0.333	0.333	0.333	0.333	0.333	0.333	0.333	0.333	0.333	0.333
OC43	S	1106	1120	DSTLVKFSAAQAMEK	3	1	0.333	0.333	0.267	0.4	0.267	0.067	0.067	0.333	0.4	0.4	0.333	0.267	0.4	0.4	0.333	0.333	0.333	1	1	0.733	0.333	0.267	0.267	0.333	0.267	0.333	0.333	0.267	0.333	0.333	0.267	0.267	0.267	0.267	0.267	0.267	0.267	0.267	0.267	0.267
OC43	S	1146	1160	QNAPYGLYFIHFSYV	3	1	0.4	0.4	0.533	0.533	0.533	0.533	0.533	0.4	0.333	0.333	0.4	0.4	0.4	0.333	0.267	0.6	0.6	1	1	0.8	0.6	0.533	0.533	0.6	0.6	0.533	0.6	0.6	0.467	0.467	0.533	0.533	0.533	0.533	0.533	0.533	0.533	0.533	0.533	0.533
OC43	S	1231	1245	LNTSIPNLPDFKEEL	1	1	0.333	0.333	0.267	0.4	0.267	0.267	0.267	0.267	0.267	0.267	0.267	0.267	0.267	0.267	0.333	0.267	0.267	0.8	1	0.6	0.267	0.467	0.467	0.333	0.467	0.333	0.4	0.4	0.467	0.2	0.467	0.467	0.467	0.467	0.467	0.467	0.467	0.467	0.467	0.467
OC43	S	1246	1260	DQWFKNQTSVAPDLS	1	1	0.267	0.267	0.2	0.267	0.267	0.2	0.2	0.133	0.133	0.133	0.333	0.2	0.133	0.2	0.2	0.333	0.333	1	1	0.667	0.333	0.533	0.533	0.4	0.333	0.267	0.333	0.333	0.267	0.267	0.533	0.533	0.533	0.533	0.533	0.533	0.533	0.533	0.533	0.533
